# Dynamic Gene-Based Ecophysiological Models to Predict Phenotype from Genotype and Environment Data

**DOI:** 10.1101/2021.02.07.429927

**Authors:** C. Eduardo Vallejos, James W. Jones, Mehul S. Bhakta, Salvador A. Gezan, Melanie J. Correll

## Abstract

Predicting the phenotype from the genotype is one of the major contemporary challenges in biology. This challenge is greater in plants because their development occurs mostly post-embryonically under diurnal and seasonal environmental fluctuations. Current phenotype prediction models do not adequately capture all of these fluctuations or effectively use genotype information. Instead, we have developed a dynamic modular approach that captures the genotype, environment, and Genotype-by-Environment effects to express the time-to-flowering phenotype in real time in *Phaseolus vulgaris*. The module we describe can be applied to different plant processes and can gradually replace processes in existing crop models. Our model can enable accelerated progress in diverse breeding programs, particularly with the prospects of climate change. Finally, a gene-based simulation model can assist policy decision makers in matters pertaining to prediction of food supplies.
