## Supplementary material for "Dynamic Gene-Based Ecophysiological Models to Predict Phenotype from Genotype and Environment Data": Weather_daily.csv

SrNO	SITE	YEAR	DOY	DAP	Srad	DAYLhr	Tmax	Tavg	Tmin
1	CIT	2011	84	1	22.9	12.25	28	19.48	12
2	CIT	2011	85	2	17.5	12.28	28.9	19.28	8.5
3	CIT	2011	86	3	20	12.3	30.8	22.21	13.5
4	CIT	2011	87	4	1.9	12.33	22.3	20.41	18.3
5	CIT	2011	88	5	8.3	12.37	23.3	18.84	15.3
6	CIT	2011	89	6	5.9	12.4	26.2	20.45	17.4
7	CIT	2011	90	7	3.8	12.42	22.7	19.74	16.2
8	CIT	2011	91	8	24	12.45	24.3	17.46	11.1
9	CIT	2011	92	9	21.3	12.48	28.3	19.41	11.1
10	CIT	2011	93	10	24	12.52	28.6	20.4	12.3
11	CIT	2011	94	11	20.6	12.55	31.3	22.68	13.3
12	CIT	2011	95	12	11.1	12.57	22.9	16.94	7.6
13	CIT	2011	96	13	25.2	12.6	24.3	15	4.6
14	CIT	2011	97	14	19.3	12.63	28.7	19.44	10.6
15	CIT	2011	98	15	19.5	12.67	31.1	22.71	14.8
16	CIT	2011	99	16	22.6	12.68	31.6	24.03	16.6
17	CIT	2011	100	17	23.9	12.72	32	24.32	15.9
18	CIT	2011	101	18	22.5	12.75	32.5	23.89	16
19	CIT	2011	102	19	14.7	12.78	28.2	21.8	16.9
20	CIT	2011	103	20	25.5	12.8	28.2	20.01	12.1
21	CIT	2011	104	21	23.7	12.83	29.4	20.42	9.5
22	CIT	2011	105	22	16.8	12.87	29.6	22.27	13.7
23	CIT	2011	106	23	21.9	12.88	30.5	23.78	17.7
24	CIT	2011	107	24	25.6	12.92	27.2	19.42	13.3
25	CIT	2011	108	25	24.5	12.95	30.7	20.58	9.9
26	CIT	2011	109	26	22.4	12.97	33.4	23.97	15
27	CIT	2011	110	27	17	13	32.3	22.38	16.1
28	CIT	2011	111	28	33.7	13.03	31.6	24.11	16.7
29	CIT	2011	112	29	24.4	13.05	31.7	23.67	16.5
30	CIT	2011	113	30	24.4	13.08	31.4	24.14	15.6
31	CIT	2011	114	31	19.5	13.12	31.2	23.74	17.4
32	CIT	2011	115	32	23.5	13.13	32	24.65	16.6
33	CIT	2011	116	33	19.7	13.17	32.1	25.43	18.8
34	CIT	2011	117	34	16.6	13.18	33.9	27.07	19.2
35	CIT	2011	118	35	16.4	13.22	32.9	25.29	20.7
36	CIT	2011	119	36	26.4	13.25	28.2	19.19	13.8
37	CIT	2011	120	37	26.1	13.27	30.4	21.9	10.2
38	CIT	2011	121	38	25.5	13.3	30.7	22.86	13.6
39	CIT	2011	122	39	23.9	13.32	31.9	24.2	15.1
40	CIT	2011	123	40	23.3	13.35	32.4	25.58	17
41	CIT	2011	124	41	20.9	13.37	27.6	20.59	17.2
42	CIT	2011	125	42	24.6	13.4	28.2	21.14	12
43	CIT	2011	126	43	16.4	13.42	28.4	19.36	14.7
44	CIT	2011	127	44	26.4	13.43	29.3	21.71	11.8
45	CIT	2011	128	45	26.1	13.47	31.7	24.9	12.2
46	CIT	2011	129	46	23.1	13.48	33.3	25.6	19.1
47	CIT	2011	130	47	22.1	13.52	34.1	26.71	18.2
48	CIT	2011	131	48	23.9	13.53	34.1	26.12	20
49	CIT	2011	132	49	22.2	13.55	35.4	26.84	17.9
50	CIT	2011	133	50	23.4	13.58	34.3	26.07	20.1
51	CIT	2011	134	51	10.9	13.6	30.6	22.03	19.2
52	CIT	2011	135	52	24	13.62	26.5	20.28	16.4
53	CIT	2011	136	53	24.1	13.65	25.1	19.79	13.9
54	CIT	2011	137	54	22.3	13.67	23.9	18.09	12.6
55	CIT	2011	138	55	27.3	13.68	27	19.32	12.5
56	CIT	2011	139	56	26.7	13.7	31.4	21.6	11.8
57	CIT	2011	140	57	25.9	13.72	34.1	25.2	16.3
58	CIT	2011	141	58	25.4	13.73	34.4	25.95	17.5
59	CIT	2011	142	59	24.3	13.75	35.6	26.3	17
60	CIT	2011	143	60	24.2	13.78	35.4	27.35	19.3
61	CIT	2011	144	61	23.2	13.8	35.4	28.2	21
62	CIT	2011	145	62	24.3	13.82	35.7	25.9	16.1
63	CIT	2011	146	63	23.8	13.83	34	25.95	17.9
64	CIT	2011	147	64	20.9	13.85	32.9	26.65	20.4
65	CIT	2011	148	65	25.8	13.85	35.1	27	18.9
66	CIT	2011	149	66	20.8	13.87	34.4	27.15	19.9
67	CIT	2011	150	67	25.1	13.88	33.4	26.1	18.8
68	CIT	2011	151	68	24.9	13.9	34.2	26.6	19
69	CIT	2011	152	69	15.3	13.92	34	26.8	19.6
70	CIT	2011	153	70	24.6	13.93	33.9	25.95	18
71	CIT	2011	154	71	25.9	13.93	35.1	26.35	17.6
72	CIT	2011	155	72	22.8	13.95	35.4	27.2	19
73	CIT	2011	156	73	25.5	13.97	35.9	27.25	18.6
74	CIT	2011	157	74	14.1	13.97	36.5	29.35	22.2
75	CIT	2011	158	75	19	13.98	32.7	26.65	20.6
76	CIT	2011	159	76	22.3	13.98	32.7	26.1	19.5
77	CIT	2011	160	77	21.9	14	33.3	24.75	16.2
78	CIT	2011	161	78	22.6	14	33.7	26.3	18.9
79	CIT	2011	162	79	22.7	14.02	34.3	26.75	19.2
80	CIT	2011	163	80	17.9	14.02	35.8	28.5	21.2
81	CIT	2011	164	81	10.7	14.03	34.6	28.1	21.6
82	CIT	2011	165	82	20.9	14.03	36.7	28.85	21
83	CIT	2011	166	83	21.8	14.03	38.5	29.4	20.3
84	CIT	2011	167	84	22.7	14.03	34.2	27.25	20.3
85	CIT	2011	168	85	19.4	14.05	34.3	28.75	23.2
86	CIT	2011	169	86	19.4	14.05	33.8	27.7	21.6
87	CIT	2011	170	87	21.8	14.05	35.1	28.3	21.5
88	CIT	2011	171	88	20.5	14.05	36	28.6	21.2
89	CIT	2011	172	89	23.2	14.05	37.6	30.1	22.6
90	CIT	2011	173	90	23.5	14.05	37.2	29.4	21.6
91	CIT	2011	174	91	15.8	14.05	34.8	28.75	22.7
92	CIT	2011	175	92	15.7	14.05	33.6	27.7	21.8
93	CIT	2011	176	93	15.3	14.05	33.1	27.6	22.1
94	CIT	2011	177	94	15.4	14.05	31.3	26.5	21.7
95	CIT	2011	178	95	14.7	14.03	31.7	27.1	22.5
96	CIT	2011	179	96	16.3	14.03	31.7	26.8	21.9
97	CIT	2011	180	97	17.9	14.03	32.2	26.7	21.2
98	CIT	2011	181	98	10.8	14.03	28.6	25.75	22.9
99	CIT	2011	182	99	19.2	14.02	33.8	27.95	22.1
100	CIT	2011	183	100	23.6	14.02	33.3	27.1	20.9
122	ND	2012	138	1	10	15.2	17.9	13.46	9.4
123	ND	2012	139	2	22.9	15.23	23.6	15.35	7.8
124	ND	2012	140	3	17.9	15.27	25.7	15.12	5.4
125	ND	2012	141	4	23.2	15.3	32.1	22.54	13.8
126	ND	2012	142	5	10	15.33	20.9	15.95	11.4
127	ND	2012	143	6	15.1	15.37	20.2	13.37	7.1
128	ND	2012	144	7	19.7	15.4	17.8	10.42	3.7
129	ND	2012	145	8	8.6	15.43	18.2	12.82	7.9
130	ND	2012	146	9	11.4	15.47	24.9	18.59	12.8
131	ND	2012	147	10	15.9	15.5	17	13.35	10
132	ND	2012	148	11	12	15.53	11.7	8.48	5.5
133	ND	2012	149	12	19.4	15.55	16	8.93	2.5
134	ND	2012	150	13	25.6	15.58	22.9	14.31	6.4
135	ND	2012	151	14	14.7	15.62	20.3	13.47	7.2
136	ND	2012	152	15	26.4	15.63	27.6	16.45	6.2
137	ND	2012	153	16	13.5	15.67	28.1	19.94	12.5
138	ND	2012	154	17	29.2	15.68	30.2	21.51	13.6
139	ND	2012	155	18	25.6	15.7	31.7	22	13.2
140	ND	2012	156	19	18.2	15.72	29.3	22.03	15.3
141	ND	2012	157	20	21.4	15.75	33	25.59	18.8
142	ND	2012	158	21	26.7	15.77	30.1	23.39	17.3
143	ND	2012	159	22	24	15.78	33.5	24.87	17
144	ND	2012	160	23	3.9	15.8	23.6	18.64	14.1
145	ND	2012	161	24	16.7	15.8	17.5	12.82	8.5
146	ND	2012	162	25	28.3	15.82	22.5	14.24	6.7
147	ND	2012	163	26	25.4	15.83	24.1	18.36	13.1
148	ND	2012	164	27	24.3	15.85	27.4	21.4	15.9
149	ND	2012	165	28	25.7	15.85	29.2	21.47	14.4
150	ND	2012	166	29	18.4	15.87	23.6	18.14	13.2
151	ND	2012	167	30	19.4	15.87	29.1	19.9	11.5
152	ND	2012	168	31	24	15.87	28.3	21.96	16.2
153	ND	2012	169	32	9.2	15.87	20.4	16.81	13.5
154	ND	2012	170	33	19.3	15.88	23.2	18.64	14.5
155	ND	2012	171	34	28.2	15.88	25.5	18.8	12.6
156	ND	2012	172	35	27.4	15.88	26.8	18.7	11.3
157	ND	2012	173	36	21.1	15.87	28.6	22.39	16.6
158	ND	2012	174	37	23.4	15.87	25.5	19.76	14.5
159	ND	2012	175	38	27.5	15.87	27	19.35	12.3
160	ND	2012	176	39	26.2	15.87	28.6	23.56	18.9
161	ND	2012	177	40	17.7	15.85	31.2	22.15	13.8
162	ND	2012	178	41	27.9	15.85	30.6	21.27	12.7
163	ND	2012	179	42	23.6	15.83	31.4	22.04	13.5
164	ND	2012	180	43	21.1	15.82	30.6	21.69	13.5
165	ND	2012	181	44	26.5	15.82	34.5	26	18.2
166	ND	2012	182	45	20.8	15.8	34.8	28.03	21.9
167	ND	2012	183	46	24.6	15.78	33.3	26.34	20
168	ND	2012	184	47	17.1	15.77	33.2	27.01	21.4
169	ND	2012	185	48	26.8	15.75	30.6	21.18	12.6
170	ND	2012	186	49	17.7	15.73	23.8	20.5	17.5
171	ND	2012	187	50	28.1	15.72	30.4	22.43	15.1
172	ND	2012	188	51	18.4	15.68	29.1	22.34	16.1
173	ND	2012	189	52	28	15.67	30.8	21.62	13.3
174	ND	2012	190	53	27.6	15.65	32	22.88	14.5
175	ND	2012	191	54	24.2	15.62	33.5	24.97	17.2
176	ND	2012	192	55	24.6	15.6	31.7	25.21	19.3
177	ND	2012	193	56	24.2	15.57	31.8	24.47	17.8
178	ND	2012	194	57	23.4	15.53	33.3	25.64	18.6
179	ND	2012	195	58	15.5	15.52	32.3	26.58	21.3
180	ND	2012	196	59	24.3	15.48	32	25.42	19.4
181	ND	2012	197	60	11.2	15.45	27.5	23.28	19.4
182	ND	2012	198	61	23.6	15.42	30.4	24.38	18.9
183	ND	2012	199	62	21.3	15.38	34	25.11	17
184	ND	2012	200	63	25.5	15.35	37.9	29.09	21
185	ND	2012	201	64	26.7	15.32	31.4	24.15	17.5
186	ND	2012	202	65	24.3	15.28	36.9	27.12	18.1
187	ND	2012	203	66	16	15.25	26.4	21.75	17.5
188	ND	2012	204	67	20.5	15.22	31.8	24.12	17.1
189	ND	2012	205	68	18.6	15.17	32.9	23.86	15.6
190	ND	2012	206	69	17.4	15.13	26.3	20.08	14.4
191	ND	2012	207	70	22.6	15.1	28.2	20.04	12.6
192	ND	2012	208	71	17.7	15.05	31.1	21.85	12.6
193	ND	2012	209	72	22.5	15.02	32.2	24.35	16.5
194	ND	2012	210	73	23.1	14.98	31.1	23.85	16.6
195	ND	2012	211	74	19.7	14.93	32	23	14
196	ND	2012	212	75	18.1	14.88	30	23.4	16.8
197	ND	2012	213	76	21.4	14.85	30.1	21.5	12.9
198	ND	2012	214	77	17	14.8	31.9	25.1	18.3
199	ND	2012	215	78	20.1	14.77	25.7	18.05	10.4
200	ND	2012	216	79	24.5	14.72	28.3	17.05	5.8
201	ND	2012	217	80	23.6	14.67	34.7	23.3	11.9
202	ND	2012	218	81	21.3	14.62	28.9	20.8	12.7
203	ND	2012	219	82	17.1	14.58	26.9	22.05	17.2
204	ND	2012	220	83	21.9	14.53	23.5	18.7	13.9
205	ND	2012	221	84	24.8	14.48	25.6	17.7	9.8
206	ND	2012	222	85	14.8	14.43	24.2	17.1	10
207	ND	2012	223	86	15.9	14.38	26.6	20.95	15.3
208	ND	2012	224	87	20.1	14.33	26.9	19.35	11.8
209	ND	2012	225	88	19.2	14.28	26.3	17.8	9.3
210	ND	2012	226	89	14.9	14.23	28.3	21.3	14.3
211	ND	2012	227	90	23.9	14.18	22.1	15.3	8.5
212	ND	2012	228	91	23.3	14.13	26.6	15.65	4.7
213	ND	2012	229	92	19.7	14.08	28.4	17.7	7
214	ND	2012	230	93	22.8	14.03	25	17.2	9.4
215	ND	2012	231	94	23	13.98	27.3	16.6	5.9
216	ND	2012	232	95	22.2	13.93	30.6	19.05	7.5
217	ND	2012	233	96	21.3	13.88	33.2	22.6	12
218	ND	2012	234	97	21.3	13.83	33.2	22.95	12.7
219	ND	2012	235	98	19.4	13.78	35.8	25	14.2
220	ND	2012	236	99	19.1	13.73	26.8	18.65	10.5
221	ND	2012	237	100	21.2	13.67	28.9	19.05	9.2
241	PAL	2011	316	1	17.8	11.97	28.8	23.42	18.5
242	PAL	2011	317	2	12.5	11.97	25.8	23.29	21
243	PAL	2011	316	3	13.5	11.97	27.2	22.4	18
244	PAL	2011	317	4	19.9	11.97	30.3	24.4	19
245	PAL	2011	318	5	16.8	11.97	29.6	24.59	20
246	PAL	2011	319	6	13.2	11.97	28.3	23.71	19.5
247	PAL	2011	320	7	14.1	11.95	28.8	23.69	19
248	PAL	2011	321	8	16.5	11.95	29.4	24.23	19.5
249	PAL	2011	322	9	17.5	11.95	29.4	24.23	19.5
250	PAL	2011	323	10	13.8	11.95	28.6	23.59	19
251	PAL	2011	324	11	13.8	11.95	28.9	23.68	18.9
252	PAL	2011	325	12	15	11.95	28.5	22.86	17.7
253	PAL	2011	326	13	18.6	11.95	29.8	24.27	19.2
254	PAL	2011	327	14	11.4	11.95	27	22.77	18.9
255	PAL	2011	328	15	16.9	11.95	29.8	23.33	17.4
256	PAL	2011	329	16	18	11.93	30.4	24.97	20
257	PAL	2011	330	17	16.1	11.93	29.1	24.3	19.9
258	PAL	2011	331	18	11.5	11.93	28.6	24.11	20
259	PAL	2011	332	19	10.4	11.93	26.4	22.75	19.4
260	PAL	2011	333	20	14.2	11.93	29.1	23.83	19
261	PAL	2011	334	21	12.8	11.93	28.7	24	19.7
262	PAL	2011	335	22	10.1	11.93	25.6	22.52	19.7
263	PAL	2011	336	23	15.1	11.93	28.7	23.53	18.8
264	PAL	2011	337	24	15.9	11.93	29	23.78	19
265	PAL	2011	338	25	13.7	11.93	28.1	23.66	19.6
266	PAL	2011	339	26	12.5	11.93	27.8	23.26	19.1
267	PAL	2011	340	27	11.4	11.93	27.1	23.08	19.4
268	PAL	2011	341	28	13.3	11.93	28.1	23.25	18.8
269	PAL	2011	342	29	17.7	11.92	29.5	23.92	18.8
270	PAL	2011	343	30	15.3	11.92	29.8	24.27	19.2
271	PAL	2011	344	31	15.3	11.92	29.4	24.29	19.6
272	PAL	2011	345	32	16.1	11.92	27.4	23.33	19.6
273	PAL	2011	346	33	10.8	11.92	27.1	23.08	19.4
274	PAL	2011	347	34	9.2	11.92	24.4	22.1	20
275	PAL	2011	348	35	8.2	11.92	25.1	22.39	19.9
276	PAL	2011	349	36	9	11.92	24.1	21.33	18.8
277	PAL	2011	350	37	13.9	11.92	27.7	23.26	19.2
278	PAL	2011	351	38	11	11.92	26.6	22.84	19.4
279	PAL	2011	352	39	8.9	11.92	24.9	22.24	19.8
280	PAL	2011	353	40	13.5	11.92	29.9	24.68	19.9
281	PAL	2011	354	41	7.1	11.92	26.9	23.3	20
282	PAL	2011	355	42	17.8	11.92	30.8	25.11	19.9
283	PAL	2011	356	43	16.4	11.92	30.4	24.45	19
284	PAL	2011	357	44	10.3	11.92	29.4	25.17	21.3
285	PAL	2011	358	45	19.6	11.92	30.3	24.82	19.8
286	PAL	2011	359	46	18.7	11.92	30.1	24.95	19.8
287	PAL	2011	360	47	18.5	11.92	30.4	25.2	20
288	PAL	2011	361	48	18.4	11.92	30.6	25.8	21
289	PAL	2011	362	49	18.3	11.92	31.6	25.85	20.1
290	PAL	2011	363	50	15.5	11.92	29.6	24.8	20
291	PAL	2011	364	51	17.2	11.92	31	25.35	19.7
292	PAL	2011	365	52	18	11.92	31.9	25.7	19.5
293	PAL	2012	1	53	7.6	11.92	25.8	22.9	20
294	PAL	2012	2	54	16.4	11.92	29.6	24.7	19.8
295	PAL	2012	3	55	16.9	11.92	28.7	24.05	19.4
296	PAL	2012	4	56	17	11.93	29	24	19
297	PAL	2012	5	57	17.2	11.93	28.8	24.15	19.5
298	PAL	2012	6	58	17.4	11.93	28.6	24.05	19.5
299	PAL	2012	7	59	13.1	11.93	28.1	23.8	19.5
300	PAL	2012	8	60	18.3	11.93	31.3	25.45	19.6
301	PAL	2012	9	61	7.6	11.93	30.4	25.45	20.5
302	PAL	2012	10	62	15.6	11.93	31	25.7	20.4
303	PAL	2012	11	63	13.5	11.93	30.8	25.5	20.2
304	PAL	2012	12	64	11	11.93	29.1	25.05	21
305	PAL	2012	13	65	14.7	11.93	30.8	25.35	19.9
306	PAL	2012	14	66	19	11.93	30	24.9	19.8
307	PAL	2012	15	67	18.1	11.93	30.6	24.95	19.3
308	PAL	2012	16	68	17.6	11.93	29.6	24.2	18.8
309	PAL	2012	17	69	14.4	11.95	27.6	22.85	18.1
310	PAL	2012	18	70	17.3	11.95	29.7	24	18.3
311	PAL	2012	19	71	14.9	11.95	28.3	24.2	20.1
312	PAL	2012	20	72	16.1	11.95	29.5	24.65	19.8
313	PAL	2012	21	73	12.7	11.95	28.3	23.95	19.6
314	PAL	2012	22	74	20.2	11.95	29.1	24.15	19.2
315	PAL	2012	23	75	8.6	11.95	25.4	22	18.6
316	PAL	2012	24	76	20.7	11.95	29.6	23.9	18.2
317	PAL	2012	25	77	18	11.95	29.6	24.35	19.1
318	PAL	2012	26	78	18	11.97	29.6	24.65	19.7
319	PAL	2012	27	79	18.8	11.97	30.8	25.25	19.7
320	PAL	2012	28	80	18.1	11.97	30.3	25	19.7
321	PAL	2012	29	81	15.1	11.97	28.3	23.35	18.4
322	PAL	2012	30	82	13.4	11.97	29.1	24.4	19.7
323	PAL	2012	31	83	17.7	11.97	30.2	24.8	19.4
324	PAL	2012	32	84	17	11.97	30.1	24.95	19.8
325	PAL	2012	33	85	14.1	11.97	30.3	25.2	20.1
326	PAL	2012	34	86	17.3	11.98	30.9	25.9	20.9
327	PAL	2012	35	87	10	11.98	26.8	23.45	20.1
328	PAL	2012	36	88	7.5	11.98	25.6	23.1	20.6
329	PAL	2012	37	89	13.8	11.98	30.2	24.4	18.6
330	PAL	2012	38	90	4.8	11.98	24.6	21.8	19
331	PAL	2012	39	91	17.1	11.98	30.1	24.25	18.4
332	PAL	2012	40	92	11.4	12	28.7	24.2	19.7
333	PAL	2012	41	93	12.4	12	27.2	23.6	20
334	PAL	2012	42	94	15.2	12	29.3	24.6	19.9
335	PAL	2012	43	95	16.3	12	29.8	24.4	19
336	PAL	2012	44	96	16.1	12	30.4	24.9	19.4
337	PAL	2012	45	97	19.8	12	29.9	24.75	19.6
338	PAL	2012	46	98	15.2	12	29.7	24.7	19.7
339	PAL	2012	47	99	19.1	12.02	30.2	24.95	19.7
340	PAL	2012	48	100	14.7	12.02	29.1	24.45	19.8
351	POP	2012	83	1	15.4	12.12	23.4	19.84	14.5
352	POP	2012	84	2	18.5	12.12	24.9	20.54	15.1
353	POP	2012	85	3	12.1	12.12	26.2	18.64	16.5
354	POP	2012	86	4	12.1	12.13	23.5	18.04	14.7
355	POP	2012	87	5	15.6	12.13	22.9	19.84	13.8
356	POP	2012	88	6	12.9	12.13	25.8	19.34	15.6
357	POP	2012	89	7	10.1	12.13	24.2	20.14	14.3
358	POP	2012	90	8	12.5	12.13	23.8	20.64	12.9
359	POP	2012	91	9	13.8	12.13	25.1	18.04	15.1
360	POP	2012	92	10	16.8	12.13	22.8	18.54	13.8
361	POP	2012	93	11	17.6	12.13	25.1	19.24	14.7
362	POP	2012	94	12	23.6	12.15	26.8	18.74	16.9
363	POP	2012	95	13	13.2	12.15	22.4	19.44	12.8
364	POP	2012	96	14	20.8	12.15	23.8	18.54	14.2
365	POP	2012	97	15	11.8	12.15	24.7	18.34	15.1
366	POP	2012	98	16	15.4	12.15	22.9	18.94	12.9
367	POP	2012	99	17	18.5	12.15	24.3	20.44	13.6
368	POP	2012	100	18	12.1	12.15	26.4	19.44	15.3
369	POP	2012	101	19	12.1	12.17	24.1	20.24	13.8
370	POP	2012	102	20	15.6	12.17	23.8	16.91	12.9
371	POP	2012	103	21	17.2	12.17	24.5	17.43	14.9
372	POP	2012	104	22	16.9	12.17	25	16.78	14.4
373	POP	2012	105	23	19	12.17	26.2	17.36	12.9
374	POP	2012	106	24	15.9	12.17	24.7	17.75	14.1
375	POP	2012	107	25	16.5	12.17	25.4	17.3	14
376	POP	2012	108	26	15.6	12.17	24.3	16.91	14
377	POP	2012	109	27	12.9	12.18	23.7	17.5	14.5
378	POP	2012	110	28	10.1	12.18	24	16.81	13.4
379	POP	2012	111	29	12.5	12.18	27	17.86	14.8
380	POP	2012	112	30	13.8	12.18	23.5	17.28	13
381	POP	2012	113	31	16.8	12.18	27.1	17.68	10.4
382	POP	2012	114	32	17.6	12.18	24	17.95	14.8
383	POP	2012	115	33	23.6	12.18	26.5	18.36	12.1
384	POP	2012	116	34	13.2	12.2	22.2	17.47	14.6
385	POP	2012	117	35	20.8	12.2	25.3	17.9	14
386	POP	2012	118	36	9.5	12.2	23.2	17.04	14.6
387	POP	2012	119	37	16.2	12.2	25.6	16.99	13.5
388	POP	2012	120	38	11.5	12.2	25.8	16.72	12.4
389	POP	2012	121	39	15.8	12.2	21.8	17.31	15.3
390	POP	2012	122	40	12.8	12.2	25.7	18.37	14.7
391	POP	2012	123	41	11.8	12.2	26.4	18.48	14.2
392	POP	2012	124	42	15.4	12.2	23.2	17.49	11.5
393	POP	2012	125	43	18.5	12.22	25.8	17.22	14.3
394	POP	2012	126	44	12.1	12.22	25.2	17.44	14.6
395	POP	2012	127	45	12.1	12.22	24.5	17.73	15
396	POP	2012	128	46	12.2	12.22	26.8	18.89	14.3
397	POP	2012	129	47	13.5	12.22	24.8	16.98	12
398	POP	2012	130	48	21.3	12.22	25.3	17.54	11.7
399	POP	2012	131	49	14.7	12.22	24.9	17.18	13.6
400	POP	2012	132	50	17.7	12.22	24.1	17.65	13.9
401	POP	2012	133	51	13.2	12.23	23.5	17.54	14
402	POP	2012	134	52	14.1	12.23	25.1	17.54	13.8
403	POP	2012	135	53	12.5	12.23	26.5	18.39	14.4
404	POP	2012	136	54	13.4	12.23	27.1	17.7	13.2
405	POP	2012	137	55	18.2	12.23	26.1	18.21	13.6
406	POP	2012	138	56	15.3	12.23	26.8	17.92	13
407	POP	2012	139	57	14.1	12.23	22.1	17.14	14.8
408	POP	2012	140	58	15.5	12.23	23.5	16.79	13
409	POP	2012	141	59	10.9	12.23	23.7	17.23	14
410	POP	2012	142	60	9.7	12.23	25.4	17.24	13.3
411	POP	2012	143	61	11.6	12.23	26.2	19.05	11.9
412	POP	2012	144	62	14.5	12.25	26.6	19	11.4
413	POP	2012	145	63	18.2	12.25	24.4	18.4	12.4
414	POP	2012	146	64	14.8	12.25	25.6	19.9	14.2
415	POP	2012	147	65	14	12.25	29.5	20.35	11.2
416	POP	2012	148	66	14.6	12.25	26.5	19.7	12.9
417	POP	2012	149	67	20.3	12.25	26.2	19.65	13.1
418	POP	2012	150	68	12.9	12.25	27.6	19.05	10.5
419	POP	2012	151	69	16	12.25	28.3	19.65	11
420	POP	2012	152	70	18.1	12.25	26.7	19.55	12.4
421	POP	2012	153	71	15.6	12.25	27.9	20.6	13.3
422	POP	2012	154	72	15.4	12.25	25.5	19.25	13
423	POP	2012	155	73	18.9	12.25	27.8	19.9	12
424	POP	2012	156	74	16.8	12.25	26.8	20.25	13.7
425	POP	2012	157	75	15.8	12.25	28.7	19.75	10.8
426	POP	2012	158	76	18.7	12.25	30.5	21.1	11.7
427	POP	2012	159	77	18.3	12.25	28.7	20.55	12.4
428	POP	2012	160	78	21.9	12.27	26.8	19.4	12
429	POP	2012	161	79	18.3	12.27	27	20.3	13.6
430	POP	2012	162	80	14.4	12.27	26.4	19.25	12.1
431	POP	2012	163	81	15.1	12.27	26.3	18.8	11.3
432	POP	2012	164	82	14.5	12.27	27.2	20.5	13.8
433	POP	2012	165	83	14.8	12.27	24.4	19.75	15.1
434	POP	2012	166	84	16	12.27	26	19.25	12.5
435	POP	2012	167	85	13	12.27	24.6	18.9	13.2
436	POP	2012	168	86	19.7	12.27	28	20.1	12.2
437	POP	2012	169	87	15.4	12.27	27.8	20.55	13.3
438	POP	2012	170	88	16.4	12.27	26.8	19.65	12.5
439	POP	2012	171	89	17.9	12.27	26.3	19.65	13
440	POP	2012	172	90	17.2	12.27	25.3	18.65	12
441	POP	2012	173	91	17.5	12.27	28.7	19.2	9.7
442	POP	2012	174	92	12.3	12.27	27.4	18.6	9.8
443	POP	2012	175	93	21.6	12.27	27	19.2	11.4
444	POP	2012	176	94	13.7	12.27	23.1	16.75	10.4
445	POP	2012	177	95	17.6	12.27	27	19.65	12.3
446	POP	2012	178	96	11.6	12.27	26.5	17.7	8.9
447	POP	2012	179	97	17.8	12.27	27	19.25	11.5
448	POP	2012	180	98	18	12.27	25.7	17.9	10.1
449	POP	2012	181	99	17.1	12.27	25	19.1	13.2
481	PR	2012	38	1	14.1	11.4	27.3	24.15	20.1
482	PR	2012	39	2	17.6	11.42	27.9	23.3	18.6
483	PR	2012	40	3	17.3	11.43	28.4	23.1	20.1
484	PR	2012	41	4	21.7	11.45	28.2	23.8	17.9
485	PR	2012	42	5	21.7	11.47	29.4	23.15	18.7
486	PR	2012	43	6	11.8	11.48	27.8	23.59	18.7
487	PR	2012	44	7	13.8	11.5	25.9	22.71	21.4
488	PR	2012	45	8	20.7	11.52	26.8	23.04	20.5
489	PR	2012	46	9	19.1	11.53	26.7	23.53	21.2
490	PR	2012	47	10	19.5	11.55	26.8	23.38	20.4
491	PR	2012	48	11	21.9	11.57	27.7	23.13	18.5
492	PR	2012	49	12	18	11.57	28	22.69	19.3
493	PR	2012	50	13	22.7	11.58	28.3	22.65	16.8
494	PR	2012	51	14	22.6	11.6	27.8	22.39	17.3
495	PR	2012	52	15	24.4	11.62	28.4	23.01	20.7
496	PR	2012	53	16	23.1	11.63	28.6	24.05	21.2
497	PR	2012	54	17	19.7	11.65	28.1	24.49	21.1
498	PR	2012	55	18	23.3	11.67	28.8	24.03	19.5
499	PR	2012	56	19	21.8	11.68	28	24.34	20.7
500	PR	2012	57	20	18.5	11.7	27.4	23.85	20.3
501	PR	2012	58	21	14.5	11.72	27.6	23.42	20.3
502	PR	2012	59	22	25.1	11.73	27.6	22.95	20.2
503	PR	2012	60	23	19.4	11.75	27.8	23.8	19.3
504	PR	2012	61	24	24.8	11.77	28.5	23.39	19.7
505	PR	2012	62	25	22.4	11.78	28.8	24.03	21.4
506	PR	2012	63	26	22.5	11.82	30.1	24.53	19.2
507	PR	2012	64	27	20.2	11.83	29.5	24.21	19.9
508	PR	2012	65	28	23	11.85	28.5	24.2	19.9
509	PR	2012	66	29	16.6	11.87	26.7	23.86	20.3
510	PR	2012	67	30	23.5	11.88	27.7	23.01	20.3
511	PR	2012	68	31	25.3	11.9	28.6	23.4	19.9
512	PR	2012	69	32	25.5	11.92	30.6	23.77	18.2
513	PR	2012	70	33	26.3	11.93	28.9	23.92	19.3
514	PR	2012	71	34	15.8	11.95	27.1	24.03	20.7
515	PR	2012	72	35	26.2	11.97	28.1	23.59	18.2
516	PR	2012	73	36	22.9	11.98	28.7	23.43	20.6
517	PR	2012	74	37	24	12	28.1	23.84	20.2
518	PR	2012	75	38	24.6	12.02	29.9	23.65	20.1
519	PR	2012	76	39	24.9	12.03	29.6	24.33	19.2
520	PR	2012	77	40	24.4	12.05	30.1	24.1	19.1
521	PR	2012	78	41	27	12.07	30.2	24.52	19.4
522	PR	2012	79	42	25.1	12.08	29.6	24.55	19
523	PR	2012	80	43	27.7	12.1	28.1	23.54	19.7
524	PR	2012	81	44	21.4	12.12	26.8	23.46	20.4
525	PR	2012	82	45	19	12.13	26.9	22.72	19.9
526	PR	2012	83	46	18.5	12.15	27.8	24.1	20.4
527	PR	2012	84	47	19	12.18	27.8	24.3	20.8
528	PR	2012	85	48	22.9	12.2	30.9	25.15	19.4
529	PR	2012	86	49	22.8	12.22	30.5	25.7	20.9
530	PR	2012	87	50	15.1	12.23	27.3	24.4	21.5
531	PR	2012	88	51	17.6	12.25	27.7	24.25	20.8
532	PR	2012	89	52	22	12.27	28.7	24.5	20.3
533	PR	2012	90	53	19.6	12.28	29.2	25.05	20.9
534	PR	2012	91	54	24.5	12.3	30.5	24.8	19.1
535	PR	2012	92	55	23.3	12.32	31.3	25.45	19.6
536	PR	2012	93	56	26	12.33	31.4	26.5	21.6
537	PR	2012	94	57	21.2	12.35	30.3	25.05	19.8
538	PR	2012	95	58	15.5	12.37	29.7	25.45	21.2
539	PR	2012	96	59	27.5	12.38	30.6	25.05	19.5
540	PR	2012	97	60	26	12.4	30.4	25.05	19.7
541	PR	2012	98	61	26.7	12.42	30.2	25.15	20.1
542	PR	2012	99	62	19.9	12.43	29.2	25.1	21
543	PR	2012	100	63	12.2	12.45	30.3	24.85	19.4
544	PR	2012	101	64	16.7	12.47	29.9	24.55	19.2
545	PR	2012	102	65	23	12.48	30.4	25.3	20.2
546	PR	2012	103	66	26.6	12.5	30.9	26	21.1
547	PR	2012	104	67	23.9	12.52	25.1	23.25	21.4
548	PR	2012	105	68	18.2	12.53	27.2	24.5	21.8
549	PR	2012	106	69	26.3	12.55	27.4	23.95	20.5
550	PR	2012	107	70	25.2	12.57	28.9	24.4	19.9
551	PR	2012	108	71	27.5	12.58	28.1	23.75	19.4
552	PR	2012	109	72	25.7	12.6	28.4	23.2	18
553	PR	2012	110	73	21.5	12.62	29.6	24.8	20
554	PR	2012	111	74	25.3	12.63	29.9	25.15	20.4
555	PR	2012	112	75	25.6	12.65	31.1	25.95	20.8
556	PR	2012	113	76	27.2	12.67	31.1	26.1	21.1
557	PR	2012	114	77	27.1	12.68	31.7	26.45	21.2
558	PR	2012	115	78	27.1	12.7	30.8	26.3	21.8
559	PR	2012	116	79	26.9	12.72	29.2	25.45	21.7
560	PR	2012	117	80	26.8	12.73	29.5	26.2	22.9
561	PR	2012	118	81	27.4	12.75	29.3	25.55	21.8
562	PR	2012	119	82	24.8	12.77	30.7	25.75	20.8
563	PR	2012	120	83	27.1	12.78	29.6	26	22.4
564	PR	2012	121	84	23.1	12.8	29.4	25.85	22.3
565	PR	2012	122	85	21.9	12.8	29.2	26.05	22.9
566	PR	2012	123	86	13.1	12.82	29.2	25.85	22.5
567	PR	2012	124	87	16.3	12.83	30.3	25.85	21.4
568	PR	2012	125	88	27	12.85	30	25.35	20.7
569	PR	2012	126	89	7.7	12.87	29.1	25.7	22.3
570	PR	2012	127	90	13.4	12.88	29.1	24.85	20.6
571	PR	2012	128	91	24.2	12.9	30.6	26.05	21.5
572	PR	2012	129	92	26.2	12.9	30.7	26.3	21.9
573	PR	2012	130	93	12	12.92	31.2	26.3	21.4
574	PR	2012	131	94	19.6	12.93	30.7	26.15	21.6
575	PR	2012	132	95	22.6	12.95	30.7	26.25	21.8
576	PR	2012	133	96	26	12.97	31.7	26.95	22.2
577	PR	2012	134	97	27.4	12.97	30.6	26.35	22.1
578	PR	2012	135	98	25.2	12.98	30.2	26.25	22.3
579	PR	2012	136	99	21.7	13	30.7	26.2	21.7
580	PR	2012	137	100	26.5	13.02	30.8	26.25	21.7
